# *IUCNN* - deep learning approaches to approximate species’ extinction risk

**DOI:** 10.1101/2021.06.17.448832

**Authors:** Alexander Zizka, Tobias Andermann, Daniele Silvestro

## Abstract

**Aim:** The global Red List (RL) from the International Union for the Conservation of Nature is the most comprehensive global quantification of extinction risk, and widely used in applied conservation as well as in biogeographic and ecological research. Yet, due to the time-consuming assessment process, the RL is biased taxonomically and geographically, which limits its application on large scales, in particular for understudied areas such as the tropics, or understudied taxa, such as most plants and invertebrates. Here we present *IUCNN*, an R-package implementing deep learning models to predict species RL status from publicly available geographic occurrence records (and other traits if available).

**Innovation:** We implement a user-friendly workflow to train and validate neural network models, and subsequently use them to predict species RL status. *IUCNN* contains functions to address specific issues related to the RL framework, including a regression-based approach to account for the ordinal nature of RL categories and class imbalance in the training data, a Bayesian approach for improved uncertainty quantification, and a target accuracy threshold approach that limits predictions to only those species whose RL status can be predicted with high confidence. Most analyses can be run with few lines of code, without prior knowledge of neural network models. We demonstrate the use of *IUCNN* on an empirical dataset of ∼14,000 orchid species, for which *IUCNN* models can predict extinction risk within minutes, while outperforming comparable methods.

**Main conclusions:** *IUCNN* harnesses innovative methodology to estimate the RL status of large numbers of species. By providing estimates of the number and identity of threatened species in custom geographic or taxonomic datasets, *IUCNN* enables large-scale analyses on the extinction risk of species so far not well represented on the official RL.
