## Supplementary material for "*IUCNN* - deep learning approaches to approximate species’ extinction risk": Data for empirical analyses: S2_training_labels_example.csv

species	labels
Calopogon tuberosus	LC
Chamorchis alpina	LC
Cypripedium acaule	LC
Cypripedium calceolus	LC
Dactylorhiza elata	NT
Dactylorhiza sambucina	LC
Epipactis muelleri	LC
Epipactis palustris	LC
Epipactis purpurata	LC
Gymnadenia odoratissima	LC
Neottia nidus-avis	LC
Ophrys insectifera	LC
Caladenia catenata	LC
Platanthera hyperborea	LC
Pogonia ophioglossoides	LC
Pterostylis mutica	LC
Spiranthes romanzoffiana	LC
Acianthera saundersiana	LC
Brachionidium pteroglossum	CR
Oeceoclades maculata	LC
Oeonia brauniana	VU
Oligophyton drummondii	LC
Oncidium dactyliferum	LC
Oncidium ensatum	LC
Oncidium hastilabium	LC
Oncidium planilabre	LC
Ophrys argolica	VU
Ophrys atlantica	LC
Ophrys bertolonii	LC
Ophrys kotschyi	NT
Ophrys lunulata	LC
Orchis brancifortii	LC
Orchis laeta	NT
Orchis pauciflora	LC
Orchis quadripunctata	LC
Orchis sitiaca	EN
Oreorchis oligantha	LC
Brachycorythis disoides	VU
Orleanesia amazonica	LC
Pachyplectron arifolium	NT
Palmorchis imuyaensis	LC
Palmorchis trilobulata	LC
Panisea yunnanensis	EN
Paphiopedilum appletonianum	EN
Paphiopedilum armeniacum	EN
Paphiopedilum barbigerum	EN
Paphiopedilum bellatulum	EN
Paphiopedilum bullenianum	EN
Paphiopedilum concolor	EN
Paphiopedilum dianthum	EN
Paphiopedilum emersonii	CR
Paphiopedilum glanduliferum	EN
Paphiopedilum godefroyae	EN
Paphiopedilum gratrixianum	CR
Paphiopedilum hangianum	CR
Paphiopedilum haynaldianum	EN
Paphiopedilum helenae	CR
Paphiopedilum henryanum	CR
Paphiopedilum hirsutissimum	VU
Paphiopedilum hookerae	EN
Paphiopedilum insigne	EN
Paphiopedilum javanicum	EN
Paphiopedilum lowii	EN
Paphiopedilum malipoense	EN
Paphiopedilum micranthum	CR
Paphiopedilum niveum	EN
Paphiopedilum parishii	EN
Paphiopedilum purpuratum	CR
Paphiopedilum rothschildianum	CR
Paphiopedilum sanderianum	CR
Paphiopedilum schoseri	CR
Paphiopedilum stonei	CR
Paphiopedilum supardii	CR
Paphiopedilum tonsum	EN
Paphiopedilum victoria-regina	CR
Paphiopedilum vietnamense	CR
Paphiopedilum villosum	VU
Paphiopedilum violascens	EN
Paphiopedilum wilhelminae	EN
Pedilochilus papuanus	LC
Pelexia orthosepala	LC
Peristylus aristatus	LC
Phalaenopsis violacea	VU
Pholidota camelostalix	LC
Pholidota chinensis	NT
Pholidota globosa	LC
Phragmipedium besseae	EN
Phragmipedium boissierianum	LC
Phragmipedium caricinum	NT
Phragmipedium caudatum	EN
Phragmipedium hirtzii	EN
Phragmipedium humboldtii	VU
Phragmipedium klotzschianum	EN
Phragmipedium lindenii	LC
Phragmipedium lindleyanum	VU
Phragmipedium longifolium	LC
Phragmipedium pearcei	LC
Phragmipedium sargentianum	EN
Phragmipedium schlimii	EN
Phragmipedium vittatum	LC
Phragmipedium warszewiczianum	VU
Phreatia plantaginifolia	LC
Physoceras boryanum	EN
Pinalia fitzalanii	LC
Platanthera algeriensis	NT
Platanthera blephariglottis	LC
Platanthera chapmanii	VU
Platanthera clavellata	LC
Platanthera finetiana	VU
Platanthera huronensis	LC
Platanthera integrilabia	NT
Platanthera leucophaea	LC
Platanthera micrantha	EN
Platanthera oreophila	VU
Platanthera praeclara	EN
Platanthera yadonii	VU
Platycoryne mediocris	LC
Platylepis grandiflora	LC
Platystele minimiflora	LC
Pleione chunii	VU
Pleione formosana	VU
Pleione forrestii	EN
Brassia lanceana	LC
Brassia maculata	LC
Brassia verrucosa	LC
Brassia wageneri	LC
Pleurothallis rowleei	LC
Bromheadia finlaysoniana	LC
Plocoglottis borneensis	LC
Plocoglottis copelandii	LC
Podochilus khasianus	LC
Polystachya acuminata	CR
Polystachya albescens	LC
Polystachya bicalcarata	VU
Polystachya caespitifica	LC
Polystachya canaliculata	CR
Polystachya caudata	EN
Polystachya cooperi	EN
Broughtonia negrilensis	EN
Polystachya disiformis	EN
Polystachya doggettii	LC
Polystachya eurygnatha	EN
Polystachya fischeri	EN
Polystachya geniculata	EN
Polystachya gracilenta	VU
Polystachya holstii	EN
Polystachya isochiloides	EN
Polystachya kupensis	CR
Polystachya lacroixiana	CR
Polystachya laurentii	VU
Polystachya longiscapa	EN
Polystachya maculata	CR
Polystachya mazumbaiensis	EN
Polystachya modesta	LC
Polystachya nyanzensis	VU
Polystachya porphyrochila	CR
Polystachya praecipitis	EN
Polystachya pudorina	EN
Polystachya rugosilabia	CR
Polystachya serpentina	EN
Polystachya shega	EN
Bryobium eriaeoides	LC
Polystachya stauroglossa	VU
Polystachya subdiphylla	EN
Polystachya subumbellata	LC
Polystachya superposita	EN
Polystachya teitensis	EN
Polystachya tenella	LC
Polystachya testuana	NT
Polystachya uluguruensis	EN
Polystachya undulata	EN
Polystachya valentina	LC
Polystachya victoriae	CR
Polystachya woosnamii	VU
Polystachya xerophila	EN
Pomatocalpa maculosum	LC
Porroglossum muscosum	LC
Prasophyllum favonium	CR
Prasophyllum giganteum	LC
Prasophyllum mimulum	LC
Bulbophyllum aggregatum	VU
Prescottia lojana	LC
Bulbophyllum alveatum	VU
Psychilis macconnelliae	NT
Psychilis olivacea	VU
Pterostylis acuminata	LC
Bulbophyllum analamazoatrae	NT
Pterostylis erecta	LC
Bulbophyllum anjozorobeense	EN
Pterostylis hispidula	LC
Pterostylis humilis	LC
Bulbophyllum ankylochele	LC
Bulbophyllum ankylorhinon	LC
Pterostylis praetermissa	LC
Bulbophyllum antennatum	LC
Pterostylis squamata	LC
Restrepia trichoglossa	LC
Rhipidoglossum bilobatum	VU
Rhipidoglossum globulosocalcaratum	EN
Rhipidoglossum polydactylum	VU
Bulbophyllum atrosanguineum	VU
Sarcochilus falcatus	LC
Bulbophyllum auriflorum	EN
Satyrium ecalcaratum	LC
Satyrium flavum	LC
Bulbophyllum ballii	LC
Satyrium trinerve	LC
Bulbophyllum baronii	LC
Bulbophyllum bicoloratum	LC
Bulbophyllum bifarium	VU
Scaphyglottis sickii	LC
Bulbophyllum bigibbum	LC
Schizochilus lepidus	VU
Selenipedium aequinoctiale	EN
Selenipedium chica	EN
Selenipedium palmifolium	NT
Selenipedium steyermarkii	EN
Bulbophyllum bliteum	EN
Serapias neglecta	NT
Serapias nurrica	NT
Serapias perez-chiscanoi	LC
Sirhookera lanceolata	LC
Skeptrostachys arechavaletanii	LC
Bulbophyllum brachypetalum	LC
Sobralia stenophylla	LC
Spathoglottis petri	LC
Bulbophyllum brassii	LC
Specklinia brighamii	LC
Specklinia corniculata	LC
Specklinia picta	LC
Bulbophyllum breviflorum	NT
Spiranthes brevilabris	EN
Spiranthes casei	LC
Spiranthes diluvialis	LC
Spiranthes infernalis	NT
Spiranthes torta	LC
Bulbophyllum bryophilum	EN
Bulbophyllum callichroma	LC
Bulbophyllum callosum	EN
Bulbophyllum calviventer	LC
Bulbophyllum calvum	VU
Bulbophyllum calyptropus	VU
Stelis immersa	LC
Bulbophyllum cardiobulbum	EN
Bulbophyllum cateorum	LC
Bulbophyllum cauliflorum	LC
Stelis ruprechtiana	LC
Bulbophyllum ceriodorum	CR
Stelis tenuilabris	LC
Stolzia angustifolia	EN
Stolzia atrorubra	EN
Stolzia christopheri	EN
Stolzia leedalii	EN
Stolzia moniliformis	EN
Stolzia oligantha	EN
Stolzia viridis	EN
Taeniophyllum gracillimum	LC
Telipogon biolleyi	NT
Bulbophyllum colliferum	LC
Bulbophyllum concatenatum	EN
Thelymitra papuana	LC
Tolumnia prionochila	NT
Tolumnia variegata	LC
Triceratorhynchus viridiflorus	VU
Trichoglottis smithii	LC
Trichoglottis tenuis	EN
Trichoglottis winkleri	LC
Trichopilia marginata	LC
Trichopilia turialbae	LC
Bulbophyllum cruttwellii	LC
Bulbophyllum cycloglossum	LC
Trichotosia mollicaulis	LC
Tridactyle brevifolia	EN
Tridactyle cruciformis	EN
Tridactyle flabellata	LC
Tridactyle minuta	EN
Tridactyle phaeocephala	LC
Tridactyle sarcodantha	CR
Tridactyle stevartiana	LC
Tridactyle tanneri	EN
Triphora yucatanensis	EN
Bulbophyllum debile	EN
Tropidia saprophytica	LC
Tylostigma filiforme	CR
Tylostigma herminioides	CR
Tylostigma hildebrandtii	EN
Bulbophyllum dekockii	LC
Tylostigma madagascariense	CR
Tylostigma nigrescens	EN
Bulbophyllum delitescens	LC
Vanda hindsii	LC
Vanda scandens	EN
Vanda tessellata	LC
Bulbophyllum dendrochiloides	LC
Vanilla cribbiana	CR
Vanilla hartii	EN
Bulbophyllum desmotrichoides	LC
Vanilla inodora	EN
Vanilla insignis	EN
Vanilla odorata	EN
Vanilla phaeantha	EN
Vanilla pompona	EN
Yoania japonica	LC
Zeuxine amboinensis	LC
Bulbophyllum discolor	LC
Zeuxine odorata	NT
Zygopetalum crinitum	LC
Bulbophyllum encephalodes	LC
Bulbophyllum erinaceum	LC
Bulbophyllum erythroglossum	CR
Bulbophyllum fayi	VU
Bulbophyllum fonsflorum	LC
Bulbophyllum fractiflexum	LC
Bulbophyllum grammopoma	LC
Bulbophyllum gravidum	VU
Bulbophyllum gyaloglossum	LC
Bulbophyllum hamelinii	VU
Bulbophyllum hirsutiusculum	CR
Bulbophyllum hirudiniferum	VU
Bulbophyllum horizontale	EN
Bulbophyllum imitator	LC
Bulbophyllum ischnopus	LC
Bulbophyllum jaapii	CR
Bulbophyllum jumelleanum	EN
Bulbophyllum kainochiloides	EN
Bulbophyllum latisepalum	LC
Bulbophyllum leniae	LC
Bulbophyllum leopardinum	LC
Bulbophyllum lepanthiflorum	LC
Bulbophyllum leptoleucum	LC
Bulbophyllum leucothyrsus	LC
Bulbophyllum lizae	EN
Bulbophyllum macilentum	LC
Bulbophyllum macneiceae	NT
Bulbophyllum macranthum	LC
Bulbophyllum macrorhopalon	LC
Bulbophyllum macrourum	LC
Bulbophyllum mediocre	EN
Bulbophyllum mesodon	LC
Bulbophyllum minax	CR
Bulbophyllum minutipetalum	LC
Bulbophyllum minutissimum	LC
Bulbophyllum mischobulbon	NT
Bulbophyllum moratii	CR
Bulbophyllum multiflorum	VU
Bulbophyllum myon	LC
Bulbophyllum nigericum	VU
Bulbophyllum octarrhenipetalum	LC
Bulbophyllum oliganthum	LC
Bulbophyllum olivinum	LC
Bulbophyllum oreodoxa	LC
Bulbophyllum ortalis	LC
Bulbophyllum pachytelos	LC
Bulbophyllum paleiferum	EN
Bulbophyllum pandanetorum	EN
Bulbophyllum patella	NT
Bulbophyllum peltopus	LC
Bulbophyllum peyrotii	VU
Bulbophyllum phormion	LC
Bulbophyllum pidacanthum	LC
Bulbophyllum porphyrostachys	NT
Bulbophyllum posticum	LC
Aerangis gracillima	LC
Bulbophyllum quasimodo	LC
Bulbophyllum radicans	LC
Bulbophyllum reevei	LC
Aerangis hyaloides	VU
Bulbophyllum regnellii	LC
Bulbophyllum renkinianum	LC
Bulbophyllum restrepia	LC
Bulbophyllum rhodoleucum	LC
Bulbophyllum rubrolabellum	EN
Bulbophyllum rubrum	VU
Bulbophyllum sandrangatense	VU
Bulbophyllum sceliphron	CR
Aerangis macrocentra	NT
Bulbophyllum scopa	LC
Bulbophyllum scutiferum	LC
Aerangis megaphylla	CR
Bulbophyllum simile	LC
Aerangis monantha	EN
Bulbophyllum stipulaceum	LC
Bulbophyllum subligaculiferum	EN
Bulbophyllum subpatulum	LC
Bulbophyllum sulfureum	EN
Bulbophyllum tampoketsense	CR
Bulbophyllum tarantula	NT
Aerangis pallidiflora	VU
Bulbophyllum thelantyx	VU
Bulbophyllum tinekeae	EN
Bulbophyllum tokioi	EN
Bulbophyllum trachypus	LC
Aerangis punctata	NT
Bulbophyllum trifilum	LC
Bulbophyllum trirhopalon	NT
Aerangis seegeri	VU
Bulbophyllum uroplatoides	CR
Bulbophyllum xanthochlamys	LC
Bulbophyllum zaratananae	EN
Bulleyia yunnanensis	EN
Caladenia brownii	LC
Caladenia citrina	LC
Aeranthes angustidens	VU
Caladenia cracens	LC
Aeranthes antennophora	EN
Caladenia dimorpha	LC
Caladenia dundasiae	VU
Aeranthes ecalcarata	LC
Caladenia hastata	CR
Caladenia incensa	LC
Aeranthes leandriana	CR
Caladenia mesocera	LC
Aeranthes multinodis	CR
Caladenia radialis	LC
Caladenia radiata	LC
Caladenia splendens	LC
Aeranthes polyanthemus	EN
Aeranthes schlechteri	VU
Calanthe caulescens	LC
Aeranthes setipes	EN
Aeranthes strangulata	VU
Calanthe ecallosa	EN
Calanthe fargesii	VU
Calanthe madagascariensis	LC
Aeranthes tropophila	EN
Calanthe versteegii	LC
Calopogon multiflorus	LC
Campylocentrum tyrridion	LC
Catasetum barbatum	LC
Catasetum tuberculatum	LC
Ceratostylis anceps	LC
Ceratostylis micrantha	NT
Agrostophyllum cyathiforme	LC
Changnienia amoena	EN
Cheirostylis bidentata	LC
Cheirostylis notialis	VU
Claderia viridiflora	LC
Cleistes ionoglossa	LC
Agrostophyllum laterale	VU
Cochleanthes trinitatis	EN
Coelogyne foerstermannii	LC
Coelogyne rigida	LC
Conchidium pusillum	LC
Corallorhiza bentleyi	VU
Corybas dienemus	CR
Corybas gastrosiphon	LC
Corycium flanaganii	LC
Crepidium kabense	CR
Altensteinia longispicata	VU
Crepidium quadridens	LC
Cribbia pendula	EN
Cribbia thomensis	EN
Amitostigma capitatum	EN
Cryptopus brachiatus	EN
Cryptopus dissectus	CR
Amitostigma hemipilioides	EN
Cryptopus paniculatus	EN
Amitostigma simplex	EN
Amitostigma tetralobum	EN
Anacamptis boryi	VU
Cyclopogon longibracteatus	LC
Acianthera chrysantha	LC
Anacamptis palustris	LC
Anacamptis sancta	LC
Cymbidium tracyanum	LC
Cynorkis ambondrombensis	CR
Cynorkis aphylla	EN
Cynorkis aurantiaca	EN
Cynorkis bimaculata	CR
Cynorkis buchwaldiana	NT
Cynorkis cuneilabia	EN
Cynorkis elata	EN
Cynorkis formosa	CR
Cynorkis gabonensis	NT
Cynorkis gibbosa	LC
Cynorkis gigas	LC
Cynorkis globifera	CR
Cynorkis gymnochiloides	EN
Cynorkis henrici	CR
Cynorkis humbertii	CR
Cynorkis lindleyana	LC
Cynorkis marojejyensis	CR
Cynorkis monadenia	CR
Cynorkis muscicola	CR
Cynorkis perrieri	EN
Cynorkis peyrotii	LC
Cynorkis pinguicularioides	CR
Cynorkis pleistadenia	LC
Cynorkis pseudorolfei	CR
Cynorkis purpurea	LC
Cynorkis quinqueloba	EN
Cynorkis rolfei	CR
Cynorkis rungweensis	VU
Cynorkis sacculata	CR
Cynorkis sambiranoensis	EN
Cynorkis stolonifera	EN
Cynorkis sylvatica	CR
Cynorkis tenerrima	EN
Cynorkis tristis	CR
Cynorkis uncata	VU
Cynorkis zaratananae	EN
Cypripedium arietinum	NT
Cypripedium bardolphianum	VU
Cypripedium calcicola	EN
Cypripedium californicum	EN
Cypripedium candidum	VU
Cypripedium cordigerum	VU
Cypripedium debile	VU
Cypripedium elegans	EN
Cypripedium fargesii	EN
Cypripedium farreri	EN
Cypripedium fasciculatum	VU
Cypripedium fasciolatum	EN
Cypripedium flavum	VU
Cypripedium formosanum	EN
Cypripedium forrestii	EN
Cypripedium franchetii	EN
Cypripedium henryi	VU
Cypripedium himalaicum	EN
Cypripedium irapeanum	VU
Cypripedium japonicum	EN
Cypripedium kentuckiense	VU
Cypripedium lichiangense	EN
Cypripedium ludlowii	EN
Cypripedium macranthos	LC
Cypripedium margaritaceum	EN
Cypripedium molle	NT
Cypripedium montanum	VU
Cypripedium palangshanense	VU
Cypripedium passerinum	VU
Cypripedium plectrochilum	VU
Cypripedium reginae	LC
Cypripedium segawae	CR
Cypripedium shanxiense	NT
Cypripedium taibaiense	CR
Cypripedium tibeticum	LC
Cypripedium wardii	EN
Cypripedium yunnanense	EN
Cyrtochilum halteratum	LC
Anathallis minutalis	LC
Cyrtopodium brandonianum	LC
Cyrtorchis glaucifolia	EN
Dactylorhiza baumanniana	NT
Dactylorhiza cordigera	LC
Dactylorhiza euxina	NT
Dactylorhiza foliosa	LC
Dactylorhiza kalopissii	EN
Dactylorhiza lapponica	LC
Dactylorhiza urvilleana	LC
Dendrobium aberrans	LC
Dendrobium alexandrae	NT
Dendrobium aloifolium	LC
Ancistrochilus thomsonianus	LC
Dendrobium amphigenyum	LC
Dendrobium aphyllum	LC
Dendrobium archipelagense	LC
Dendrobium armeniacum	LC
Dendrobium atroviolaceum	VU
Dendrobium bensoniae	LC
Dendrobium brevicaule	LC
Dendrobium bulbophylloides	LC
Ancistrorhynchus crystalensis	EN
Ancistrorhynchus laxiflorus	VU
Dendrobium cochliodes	LC
Ancistrorhynchus parviflorus	LC
Dendrobium crassilabium	NT
Dendrobium crispilinguum	VU
Ancistrorhynchus refractus	EN
Dendrobium cruttwellii	LC
Dendrobium cuthbertsonii	LC
Dendrobium cyanocentrum	LC
Ancistrorhynchus serratus	NT
Dendrobium dekockii	LC
Dendrobium dendrocolloides	LC
Dendrobium dissitifolium	LC
Ancistrorhynchus tenuicaulis	VU
Dendrobium engae	LC
Dendrobium eximium	LC
Dendrobium finisterrae	LC
Dendrobium forbesii	LC
Dendrobium geotropum	VU
Dendrobium habbemense	LC
Angraecopsis cryptantha	VU
Dendrobium hamiferum	LC
Dendrobium helix	NT
Dendrobium hellwigianum	LC
Dendrobium incurvum	LC
Angraecopsis lisowskii	EN
Dendrobium kauldorumii	EN
Dendrobium lancifolium	LC
Dendrobium lancilabium	LC
Angraecopsis parva	VU
Dendrobium lasianthera	LC
Dendrobium leptocladum	EN
Dendrobium leucohybos	LC
Dendrobium lineale	LC
Dendrobium litorale	LC
Dendrobium lohohense	EN
Angraecopsis tenerrima	EN
Angraecopsis tridens	NT
Dendrobium margaretiae	LC
Dendrobium mayandyi	LC
Dendrobium melinanthum	LC
Dendrobium merrillii	LC
Dendrobium minutiflorum	EN
Dendrobium nardoides	LC
Angraecum alleizettei	EN
Dendrobium otaguroanum	LC
Angraecum amplexicaule	EN
Angraecum angustum	EN
Dendrobium poneroides	LC
Angraecum ankeranense	EN
Angraecum aporoides	LC
Dendrobium putnamii	LC
Dendrobium rigidifolium	LC
Dendrobium rupestre	LC
Angraecum atlanticum	NT
Angraecum bancoense	LC
Dendrobium simplex	LC
Angraecum bicallosum	EN
Dendrobium subuliferum	LC
Dendrobium sulphureum	LC
Dendrobium tangerinum	VU
Dendrobium tapiniense	VU
Dendrobium terrestre	LC
Dendrobium williamsianum	NT
Dendrobium wisselense	LC
Dendrochilum foxworthyi	VU
Dendrochilum gracile	LC
Angraecum compactum	LC
Dendrochilum imitator	VU
Dendrochilum loheri	EN
Dendrochilum longipedicellatum	VU
Angraecum cornucopiae	EN
Dendrochilum tuberculatum	EN
Angraecum coutrixii	EN
Angraecum cribbianum	CR
Didymoplexis africana	LC
Angraecum curvipes	EN
Angraecum danguyanum	VU
Angraecum dendrobiopsis	VU
Disa bodkinii	LC
Angraecum distichum	LC
Disa chimanimaniensis	LC
Angraecum doratophyllum	EN
Disa erubescens	LC
Disa extinctoria	NT
Angraecum egertonii	VU
Disa thodei	LC
Disa walleri	LC
Disperis aphylla	VU
Disperis bosseri	CR
Disperis ciliata	CR
Disperis egregia	CR
Disperis elaphoceras	LC
Disperis erucifera	EN
Disperis kamerunensis	EN
Disperis kerstenii	EN
Disperis lanceolata	EN
Disperis majungensis	EN
Disperis masoalensis	EN
Disperis mildbraedii	VU
Disperis nitida	EN
Angraecum gabonense	LC
Diuris byronensis	CR
Angraecum humbertii	EN
Angraecum humblotianum	EN
Dracula ripleyana	NT
Dryadella minuscula	LC
Angraecum mahavavense	CR
Elleanthus oliganthus	LC
Angraecum moratii	EN
Angraecum obesum	EN
Encyclia kingsii	CR
Encyclia osmantha	LC
Encyclia phoenicea	LC
Encyclia spatella	LC
Angraecum penzigianum	NT
Epidendrum anthoceros	LC
Angraecum perhumile	CR
Angraecum peyrotii	CR
Angraecum pinifolium	EN
Angraecum podochiloides	LC
Epidendrum capricornu	LC
Angraecum potamophilum	CR
Epidendrum carnevalii	LC
Angraecum protensum	EN
Angraecum pseudodidieri	EN
Angraecum pseudofilicornu	VU
Epidendrum cocoense	NT
Epidendrum criniferum	LC
Angraecum pungens	VU
Angraecum pyriforme	VU
Epidendrum diothonaeoides	VU
Angraecum rigidifolium	CR
Epidendrum geminiflorum	LC
Angraecum rubellum	CR
Epidendrum gentryi	LC
Angraecum sambiranoense	EN
Epidendrum hombersleyi	VU
Angraecum sanfordii	EN
Epidendrum insulanum	NT
Angraecum serpens	CR
Angraecum setipes	VU
Angraecum sterrophyllum	CR
Epidendrum microphyllum	LC
Angraecum subulatum	LC
Epidendrum oerstedii	LC
Angraecum triangulifolium	EN
Epidendrum proligerum	LC
Epidendrum ramosum	LC
Anguloa cliftonii	CR
Epidendrum syringothyrsus	LC
Epidendrum tigriphyllum	EN
Epipactis albensis	LC
Epipactis gigantea	LC
Epipactis greuteri	EN
Epipactis leptochila	LC
Epipactis nordeniorum	VU
Epipactis phyllanthes	LC
Epipactis placentina	EN
Epipactis troodi	EN
Epipactis veratrifolia	LC
Anoectochilus sandvicensis	VU
Eria bidupensis	EN
Eria carinata	LC
Anoectochilus zhejiangensis	EN
Ansellia africana	VU
Erythrodes blumei	LC
Erythrorchis altissima	LC
Eulophia coddii	EN
Eulophia fernandeziana	EN
Eulophia filifolia	EN
Eulophia grandidieri	CR
Eulophia katangensis	LC
Eulophia mangenotiana	CR
Eulophia nervosa	CR
Acianthera hondurensis	LC
Eulophia ramosa	LC
Eulophia reticulata	LC
Eulophia speciosa	LC
Galeottia fimbriata	LC
Gastrochilus calceolaris	CR
Gastrodia africana	CR
Gastrodia elata	VU
Gastrorchis tuberculosa	EN
Appendicula calcarata	LC
Genyorchis platybulbon	CR
Geodorum recurvum	LC
Glomera compressa	LC
Glomera oligantha	LC
Glomera uniflora	LC
Gomesa sessilis	LC
Gomesa silvana	EN
Gonatostylis vieillardii	NT
Gongora arcuata	VU
Gongora portentosa	LC
Goodyera flaccida	CR
Goodyera macrophylla	CR
Goodyera perrieri	CR
Appendicula longirostrata	LC
Graphorkis medemiae	CR
Grosourdya quinquelobata	LC
Gymnadenia crassinervis	EN
Gymnadenia frivaldii	LC
Gymnadenia rhellicani	LC
Gymnadenia runei	NT
Habenaria armatissima	LC
Habenaria backeri	EN
Habenaria batesii	EN
Habenaria delavayi	VU
Habenaria dusenii	LC
Habenaria finetiana	VU
Habenaria fordii	VU
Habenaria glazioviana	LC
Habenaria holotricha	EN
Habenaria isoantha	EN
Appendicula tenuispica	NT
Habenaria jacobii	EN
Habenaria jaegeri	EN
Habenaria leptoloba	EN
Habenaria leucoceras	EN
Habenaria macrostele	NT
Habenaria mairei	VU
Habenaria maitlandii	CR
Habenaria microceras	NT
Habenaria monorrhiza	LC
Habenaria mossii	EN
Habenaria nigrescens	VU
Habenaria obovata	VU
Habenaria parviflora	LC
Arethusa bulbosa	LC
Habenaria plectromaniaca	VU
Habenaria pleiophylla	LC
Habenaria retroflexa	LC
Habenaria richardsiae	EN
Habenaria siamensis	VU
Habenaria socotrana	LC
Habenaria stylites	VU
Habenaria supplicans	LC
Habenaria thomana	VU
Habenaria tianae	EN
Habenaria tridactylites	LC
Habenaria virens	LC
Helonoma bifida	LC
Hemipilia flabellata	VU
Hemipilia forrestii	VU
Hemipilia henryi	EN
Hemipilia limprichtii	VU
Herminium ophioglossoides	VU
Hetaeria heterosepala	LC
Hexalectris revoluta	CR
Hexalectris warnockii	EN
Himantoglossum adriaticum	LC
Himantoglossum metlesicsianum	EN
Holcoglossum quasipinifolium	EN
Holothrix filicornis	LC
Holothrix socotrana	VU
Huntleya burtii	LC
Huntleya vargasii	NT
Isotria medeoloides	VU
Jumellea anjouanensis	EN
Jumellea stenophylla	LC
Acianthera malachantha	VU
Lankesterella gnomus	NT
Leochilus leochilinus	LC
Lepanthes binaria	EN
Barbosella geminata	NT
Lepanthes lindleyana	LC
Lepanthes mucronata	LC
Barkeria naevosa	LC
Lepanthes prolifera	LC
Bartholina etheliae	VU
Lepanthes sinuosa	CR
Basiphyllaea corallicola	LC
Liparis ambohimangana	EN
Liparis bautingensis	EN
Liparis bulbophylloides	VU
Liparis glaucescens	VU
Liparis goodyeroides	CR
Liparis henrici	VU
Benthamia calceolata	EN
Liparis longicaulis	VU
Liparis longipetala	LC
Benthamia elata	EN
Liparis petelotii	LC
Liparis philippinensis	LC
Benthamia glaberrima	NT
Liparis puncticulata	VU
Benthamia humbertii	EN
Liparis swenssonii	LC
Benthamia monophylla	NT
Lueddemannia pescatorei	LC
Benthamia nigrescens	EN
Benthamia nivea	EN
Benthamia perularioides	VU
Macradenia paraensis	LC
Benthamia praecox	EN
Benthamia procera	EN
Benthamia rostrata	EN
Malaxis bayardii	CR
Malaxis brachystachys	LC
Malaxis javesiae	LC
Malaxis lepanthiflora	LC
Malaxis muscifera	VU
Malaxis wendtii	NT
Masdevallia notosibirica	VU
Masdevallia strumifera	LC
Maxillaria angustisegmenta	LC
Bletia ensifolia	LC
Microcoelia bulbocalcarata	LC
Myrmecophila thomsoniana	EN
Mystacidium nguruense	CR
Mystacidium pulchellum	EN
Neobolusia ciliata	EN
Neottia acuminata	LC
Brachionidium dressleri	EN
Cypripedium guttatum	LC
Hammarbya paludosa	LC
Neottia cordata	LC
Platanthera tipuloides	LC
Spiranthes sinensis	LC
Thelymitra cyanea	LC
Vanilla planifolia	EN
Zeuxine strateumatica	LC
